# The critical role of *Dmnt1* during spermatogenesis is not predictable, but knockdown does cause pervasive differential transcription

**DOI:** 10.1101/2023.02.09.527865

**Authors:** Christopher B. Cunningham, Emily A. Shelby, Elizabeth C. McKinney, Robert J. Schmitz, Allen J. Moore, Patricia J. Moore

## Abstract

Cytosine methylation and its machinery influence the gene expression of many eukaryotes; however, insects are an exception to this general tenet despite many lineages retaining methyltransferases and methylated genomes. Here, we tested the *a priori* hypothesis that perturbed genetic pathways will be associated with meiosis using transcriptomics because previous our work using *Oncopeltus fasciatus* shows that gametogenesis is interrupted at meiosis following knockdown of *DNA methyltransferase 1* (*Dnmt1*). Testes, which are almost exclusively contain gametes at varying stages of development, were sampled at 7-days and 14-days following knockdown of *Dmnt1* using RNAi. Using microscopy, we found actively dividing spermatocysts were reduced at both sampling points. However, we found limited support of perturbation for our predicted cell cycle and meiotic pathways and only at 14-days. We found that Gene Ontology terms had no preferential enrichment for meiosis-associated genes. Following our *a priori* tests, we used the full dataset to uncover further candidate pathways influenced by *Dnmt1* knockdown. Very few genes were differentially expressed at 7-days, but nearly half were at 14-days. We did not find strong candidate pathways for how *Dnmt1* knockdown was achieving its effect through Gene Ontology term overrepresentation analysis. Given the evidence from microscopy, we propose *Dnmt1* knockdown results in condensed nuclei after mitosis-meiosis transition and then cellular arrest. This explanation posits that differential gene expression is a product of comparing healthy to arrested cells and is not a targeted response.
