## Supplementary material for "The critical role of *Dmnt1* during spermatogenesis is not predictable, but knockdown does cause pervasive differential transcription": RNA-seq library metadata

Treatment	Days_post-injection	Sample_ID	Read_pairs	Mapping_Rate
dseGFP	7 days	1-124_S9	15,069,042	72.98%
dseGFP	7 days	1-126_S10	38,382,125	61.57%
dseGFP	7 days	1-128_S11	8,625,934	77.45%
dseGFP	7 days	1-129_S12	18,723,532	67.82%
dseGFP	7 days	1-137_S13	14,247,482	67.78%
dseGFP	7 days	1-56_S1	9,529,470	65.73%
dseGFP	7 days	1-57_S2	118,033,964	69.30%
dseGFP	7 days	1-58_S3	61,456,917	62.43%
dseGFP	7 days	1-59_S4	9,404,431	67.35%
dseGFP	7 days	1-60_S5	40,944,986	75.71%
dseGFP	7 days	1-91_S6	12,637,144	73.25%
dseGFP	7 days	1-92_S7	86,963,931	77.06%
dseGFP	7 days	1-93_S8	13,690,706	82.32%
dsDnmt1	7 days	1-138_S21	11,692,218	65.85%
dsDnmt1	7 days	1-146_S22	64,737,837	65.73%
dsDnmt1	7 days	1-151_S23	8,111,258	71.01%
dsDnmt1	7 days	1-152_S24	7,199,682	72.04%
dsDnmt1	7 days	1-25_S14	104,947,589	68.82%
dsDnmt1	7 days	1-26_S15	10,880,725	70.12%
dsDnmt1	7 days	1-27_S16	21,312,039	71.57%
dsDnmt1	7 days	1-28_S17	10,130,325	72.76%
dsDnmt1	7 days	1-29_S18	11,716,041	78.62%
dsDnmt1	7 days	1-95_S20	84,064,269	75.96%
dseGFP	14 days	1-132_S33	65,613,577	79.52%
dseGFP	14 days	1-135_S34	8,622,519	73.99%
dseGFP	14 days	1-15_S28	5,279,140	69.69%
dseGFP	14 days	1-3_S25	140,401,932	78.10%
dseGFP	14 days	1-48_S29	108,441,005	77.32%
dseGFP	14 days	1-5_S26	7,094,441	80.20%
dseGFP	14 days	1-53_S32	21,959,592	73.03%
dseGFP	14 days	1-176_S35	7,995,793	73.31%
dseGFP	14 days	1-50-52_S30	28,413,060	61.63%
dseGFP	14 days	1-51_S31	7,560,224	72.83%
dseGFP	14 days	2-122_S44	4,466,746	76.91%
dseGFP	14 days	2-123_S45	5,603,913	82.76%
dseGFP	14 days	2-124_S46	3,666,997	81.64%
dseGFP	14 days	2-125_S47	3,139,749	81.08%
dseGFP	14 days	2-126_S48	4,517,670	78.74%
dsDNMT1	14 days	2-127_S49	5,620,309	81.18%
dsDNMT1	14 days	2-128_S50	5,261,931	80.09%
dsDNMT1	14 days	2-129_S51	3,667,981	70.46%
dsDNMT1	14 days	2-130_S52	2,841,819	75.77%
dsDNMT1	14 days	2-131_S53	4,156,301	80.36%
dsDNMT1	14 days	2-132_S54	3,084,521	77.88%
dsDNMT1	14 days	2-133_S55	4,065,955	76.69%
dsDnmt1	14 days	1-20_S36	21,021,012	65.78%
dsDnmt1	14 days	1-21_S37	8,097,616	77.54%
dsDnmt1	14 days	1-24_S38	11,681,704	71.18%
dsDnmt1	14 days	1-34_S40	9,851,303	69.74%
dsDnmt1	14 days	1-35_S41	10,684,857	77.93%
dsDnmt1	14 days	1-38_S42	158,206,443	77.19%
dsDnmt1	14 days	1-42_S43	7,033,584	80.04%
