## Supplementary material for "The critical role of *Dmnt1* during spermatogenesis is not predictable, but knockdown does cause pervasive differential transcription": GO terms 7-days DEGs

GO_Term_ID	GO_Term_Name	GO_Term_category	Num_Genes_with_GO_Term_ID_Annotation	P_value
GO:0009113	purine nucleobase biosynthetic process	BP	13	0.0014
GO:0060538	skeletal muscle organ development	BP	201	0.0016
GO:0008346	larval walking behavior	BP	1	0.0043
GO:0034128	negative regulation of MyD88-independent toll-like receptor signaling pathway	BP	1	0.0043
GO:0048174	negative regulation of short-term neuronal synaptic plasticity	BP	1	0.0043
GO:0061782	vesicle fusion with vesicle	BP	1	0.0043
GO:1900243	negative regulation of synaptic vesicle endocytosis	BP	1	0.0043
GO:1905162	regulation of phagosome maturation	BP	1	0.0043
GO:1905171	positive regulation of protein localization to phagocytic vesicle	BP	1	0.0043
GO:1905414	negative regulation of dense core granule exocytosis	BP	1	0.0043
GO:1905415	positive regulation of dense core granule exocytosis	BP	1	0.0043
GO:1905433	negative regulation of retrograde trans-synaptic signaling by neuropeptide	BP	1	0.0043
GO:1905469	negative regulation of clathrin-coated pit assembly	BP	1	0.0043
GO:0007064	mitotic sister chromatid cohesion	BP	27	0.006
GO:0006543	glutamine catabolic process	BP	2	0.0086
GO:0070903	mitochondrial tRNA thio-modification	BP	2	0.0086
GO:1902109	negative regulation of mitochondrial membrane permeability involved in apoptotic process	BP	2	0.0086
GO:1904901	positive regulation of myosin II filament organization	BP	2	0.0086
GO:1905460	negative regulation of vascular associated smooth muscle cell apoptotic process	BP	2	0.0086
GO:1905931	negative regulation of vascular associated smooth muscle cell differentiation involved in phenotypic switching	BP	2	0.0086
GO:1990927	calcium ion regulated lysosome exocytosis	BP	2	0.0086
GO:0002143	tRNA wobble position uridine thiolation	BP	3	0.0129
GO:0021539	subthalamus development	BP	3	0.0129
GO:0072423	response to DNA damage checkpoint signaling	BP	3	0.0129
GO:1901029	negative regulation of mitochondrial outer membrane permeabilization involved in apoptotic signaling pathway	BP	3	0.0129
GO:0006015	5-phosphoribose 1-diphosphate biosynthetic process	BP	4	0.0172
GO:0042840	D-glucuronate catabolic process	BP	4	0.0172
GO:0008335	female germline ring canal stabilization	BP	5	0.0214
GO:0019551	glutamate catabolic process to 2-oxoglutarate	BP	5	0.0214
GO:0034418	urate biosynthetic process	BP	5	0.0214
GO:0090116	C-5 methylation of cytosine	BP	5	0.0214
GO:0033574	response to testosterone	BP	55	0.0235
GO:0001778	plasma membrane repair	BP	6	0.0257
GO:0008295	spermidine biosynthetic process	BP	6	0.0257
GO:0010265	SCF complex assembly	BP	6	0.0257
GO:0010424	DNA methylation on cytosine within a CG sequence	BP	6	0.0257
GO:0042464	dosage compensation by hypoactivation of X chromosome	BP	6	0.0257
GO:0048815	hermaphrodite genitalia morphogenesis	BP	6	0.0257
GO:1905154	negative regulation of membrane invagination	BP	6	0.0257
GO:0019640	glucuronate catabolic process to xylulose 5-phosphate	BP	7	0.0299
GO:0043045	DNA methylation involved in embryo development	BP	7	0.0299
GO:0048060	negative gravitaxis	BP	7	0.0299
GO:0051643	endoplasmic reticulum localization	BP	7	0.0299
GO:0061792	secretory granule maturation	BP	7	0.0299
GO:0071284	cellular response to lead ion	BP	7	0.0299
GO:0006167	AMP biosynthetic process	BP	8	0.0341
GO:1900186	negative regulation of clathrin-dependent endocytosis	BP	8	0.0341
GO:2000301	negative regulation of synaptic vesicle exocytosis	BP	8	0.0341
GO:0006635	fatty acid beta-oxidation	BP	68	0.0347
GO:0006116	NADH oxidation	BP	9	0.0383
GO:0010044	response to aluminum ion	BP	9	0.0383
GO:0031339	negative regulation of vesicle fusion	BP	9	0.0383
GO:0031340	positive regulation of vesicle fusion	BP	9	0.0383
GO:0042817	pyridoxal metabolic process	BP	9	0.0383
GO:1902804	negative regulation of synaptic vesicle transport	BP	9	0.0383
GO:0006189	'de novo' IMP biosynthetic process	BP	10	0.0424
GO:0010216	maintenance of DNA methylation	BP	10	0.0424
GO:0032876	negative regulation of DNA endoreduplication	BP	10	0.0424
GO:0033604	negative regulation of catecholamine secretion	BP	10	0.0424
GO:0060361	flight	BP	10	0.0424
GO:0071921	cohesin loading	BP	10	0.0424
GO:0098869	cellular oxidant detoxification	BP	79	0.0456
GO:0006537	glutamate biosynthetic process	BP	11	0.0466
GO:0014049	positive regulation of glutamate secretion	BP	11	0.0466
GO:0035073	pupariation	BP	11	0.0466
GO:0060279	positive regulation of ovulation	BP	11	0.0466
GO:0090309	positive regulation of DNA methylation-dependent heterochromatin assembly	BP	11	0.0466
GO:1901687	glutathione derivative biosynthetic process	BP	11	0.0466
GO:0005544	calcium-dependent phospholipid binding	MF	15	0.0017
GO:0004044	amidophosphoribosyltransferase activity	MF	1	0.0042
GO:0043169	cation binding	MF	871	0.008
GO:0004749	ribose phosphate diphosphokinase activity	MF	2	0.0083
GO:0004766	spermidine synthase activity	MF	2	0.0083
GO:0051718	DNA (cytosine-5-)-methyltransferase activity, acting on CpG substrates	MF	2	0.0083
GO:0004332	fructose-bisphosphate aldolase activity	MF	3	0.0125
GO:0004352	glutamate dehydrogenase (NAD+) activity	MF	3	0.0125
GO:0030348	syntaxin-3 binding	MF	3	0.0125
GO:0061665	SUMO ligase activity	MF	3	0.0125
GO:0030331	nuclear estrogen receptor binding	MF	44	0.0144
GO:0004601	peroxidase activity	MF	47	0.0163
GO:0047939	L-glucuronate reductase activity	MF	4	0.0166
GO:0004032	alditol:NADP+ 1-oxidoreductase activity	MF	5	0.0207
GO:0070728	leucine binding	MF	5	0.0207
GO:0043531	ADP binding	MF	55	0.0219
GO:0036033	mediator complex binding	MF	6	0.0248
GO:0008121	ubiquinol-cytochrome-c reductase activity	MF	7	0.0289
GO:0048039	ubiquinone binding	MF	7	0.0289
GO:0097677	STAT family protein binding	MF	7	0.0289
GO:0003988	acetyl-CoA C-acyltransferase activity	MF	8	0.033
GO:0004732	pyridoxal oxidase activity	MF	9	0.037
GO:0035252	UDP-xylosyltransferase activity	MF	9	0.037
GO:0003857	3-hydroxyacyl-CoA dehydrogenase activity	MF	10	0.041
GO:0001069	regulatory region RNA binding	MF	11	0.045
GO:0008429	phosphatidylethanolamine binding	MF	11	0.045
GO:0004031	aldehyde oxidase activity	MF	12	0.049
GO:0004854	xanthine dehydrogenase activity	MF	12	0.049
GO:0005668	RNA polymerase transcription factor SL1 complex	CC	1	0.0044
GO:0032127	dense core granule membrane	CC	1	0.0044
GO:1990742	microvesicle	CC	1	0.0044
GO:0034991	nuclear meiotic cohesin complex	CC	2	0.0087
GO:1990452	Parkin-FBXW7-Cul1 ubiquitin ligase complex	CC	2	0.0087
GO:0030173	integral component of Golgi membrane	CC	39	0.0125
GO:0002189	ribose phosphate diphosphokinase complex	CC	3	0.0131
GO:0034993	meiotic nuclear membrane microtubule tethering complex	CC	3	0.0131
GO:0090694	Scc2-Scc4 cohesin loading complex	CC	5	0.0217
GO:0000796	condensin complex	CC	6	0.026
GO:0008305	integrin complex	CC	6	0.026
GO:0031430	M band	CC	62	0.0299
GO:0000800	lateral element	CC	8	0.0345
GO:0097449	astrocyte projection	CC	8	0.0345
GO:0005750	mitochondrial respiratory chain complex III	CC	11	0.0471
GO:0031315	extrinsic component of mitochondrial outer membrane	CC	11	0.0471
GO:0000792	heterochromatin	CC	81	0.0487
