## Supplementary material for "The critical role of *Dmnt1* during spermatogenesis is not predictable, but knockdown does cause pervasive differential transcription": GO terms 14-days DEGs

GO_Term_ID	GO_Term_Name	GO_Term_category	Num_Genes_with_GO_Term_ID_Annotation	P_value
GO:0006986	response to unfolded protein	BP	147	0.00011
GO:0006303	double-strand break repair via nonhomologous end joining	BP	40	0.00016
GO:0006376	mRNA splice site selection	BP	30	0.00019
GO:0002181	cytoplasmic translation	BP	154	0.00028
GO:0051248	negative regulation of protein metabolic process	BP	866	0.00031
GO:0007080	mitotic metaphase plate congression	BP	43	0.00032
GO:0061099	negative regulation of protein tyrosine kinase activity	BP	24	0.00035
GO:0006413	translational initiation	BP	173	0.00038
GO:1902175	regulation of oxidative stress-induced intrinsic apoptotic signaling pathway	BP	25	0.00045
GO:0090305	nucleic acid phosphodiester bond hydrolysis	BP	218	0.00048
GO:0000380	alternative mRNA splicing, via spliceosome	BP	110	0.00051
GO:0009070	serine family amino acid biosynthetic process	BP	15	0.00067
GO:0051028	mRNA transport	BP	117	0.00073
GO:0019359	nicotinamide nucleotide biosynthetic process	BP	42	0.00098
GO:0007286	spermatid development	BP	202	0.001
GO:0061620	glycolytic process through glucose-6-phosphate	BP	17	0.00112
GO:0006627	protein processing involved in protein targeting to mitochondrion	BP	9	0.00119
GO:0031122	cytoplasmic microtubule organization	BP	60	0.00125
GO:1902850	microtubule cytoskeleton organization involved in mitosis	BP	250	0.0013
GO:0030866	cortical actin cytoskeleton organization	BP	123	0.00135
GO:0036010	protein localization to endosome	BP	21	0.00136
GO:0022402	cell cycle process	BP	1305	0.00136
GO:0016333	morphogenesis of follicular epithelium	BP	76	0.00139
GO:0009048	dosage compensation by inactivation of X chromosome	BP	11	0.00148
GO:0016071	mRNA metabolic process	BP	742	0.00166
GO:0007140	male meiotic nuclear division	BP	112	0.00187
GO:0072350	tricarboxylic acid metabolic process	BP	63	0.00201
GO:0006658	phosphatidylserine metabolic process	BP	16	0.00216
GO:0048132	female germ-line stem cell asymmetric division	BP	21	0.00218
GO:0045732	positive regulation of protein catabolic process	BP	219	0.00223
GO:0006779	porphyrin-containing compound biosynthetic process	BP	30	0.00228
GO:0033572	transferrin transport	BP	28	0.00229
GO:2001251	negative regulation of chromosome organization	BP	161	0.00236
GO:0006266	DNA ligation	BP	14	0.00273
GO:0006998	nuclear envelope organization	BP	51	0.00274
GO:0032466	negative regulation of cytokinesis	BP	9	0.00277
GO:0009838	abscission	BP	7	0.00277
GO:0072584	caveolin-mediated endocytosis	BP	7	0.00277
GO:0006307	DNA dealkylation involved in DNA repair	BP	10	0.00315
GO:0008062	eclosion rhythm	BP	10	0.00315
GO:0007041	lysosomal transport	BP	107	0.00342
GO:0031503	protein-containing complex localization	BP	256	0.0035
GO:0031647	regulation of protein stability	BP	272	0.0038
GO:1901798	positive regulation of signal transduction by p53 class mediator	BP	27	0.00387
GO:1903538	regulation of meiotic cell cycle process involved in oocyte maturation	BP	20	0.00391
GO:0090502	RNA phosphodiester bond hydrolysis, endonucleolytic	BP	64	0.00427
GO:0071985	multivesicular body sorting pathway	BP	42	0.0043
GO:0032508	DNA duplex unwinding	BP	65	0.00435
GO:0046326	positive regulation of glucose import	BP	42	0.00457
GO:0031047	gene silencing by RNA	BP	140	0.00465
GO:0051985	negative regulation of chromosome segregation	BP	60	0.00473
GO:0006471	protein ADP-ribosylation	BP	22	0.00479
GO:0036257	multivesicular body organization	BP	31	0.00491
GO:1903580	positive regulation of ATP metabolic process	BP	33	0.00539
GO:0009404	toxin metabolic process	BP	13	0.00542
GO:0032613	interleukin-10 production	BP	12	0.00543
GO:0048385	regulation of retinoic acid receptor signaling pathway	BP	12	0.00543
GO:0035459	vesicle cargo loading	BP	18	0.00553
GO:0072325	vulval cell fate commitment	BP	17	0.00554
GO:0072332	intrinsic apoptotic signaling pathway by p53 class mediator	BP	52	0.00563
GO:0031115	negative regulation of microtubule polymerization	BP	24	0.00564
GO:1903902	positive regulation of viral life cycle	BP	54	0.00579
GO:0006284	base-excision repair	BP	38	0.0058
GO:0016079	synaptic vesicle exocytosis	BP	114	0.00582
GO:0017183	peptidyl-diphthamide biosynthetic process from peptidyl-histidine	BP	6	0.00643
GO:0044878	mitotic cytokinesis checkpoint signaling	BP	6	0.00643
GO:0016999	antibiotic metabolic process	BP	141	0.0066
GO:0000394	RNA splicing, via endonucleolytic cleavage and ligation	BP	10	0.00662
GO:0035042	fertilization, exchange of chromosomal proteins	BP	9	0.00663
GO:0009648	photoperiodism	BP	19	0.00693
GO:0045571	negative regulation of imaginal disc growth	BP	19	0.00693
GO:0045738	negative regulation of DNA repair	BP	19	0.00693
GO:0010669	epithelial structure maintenance	BP	43	0.00728
GO:0006122	mitochondrial electron transport, ubiquinol to cytochrome c	BP	14	0.00777
GO:0044804	autophagy of nucleus	BP	14	0.00777
GO:2000781	positive regulation of double-strand break repair	BP	14	0.00777
GO:0051898	negative regulation of protein kinase B signaling	BP	30	0.00789
GO:0000920	septum digestion after cytokinesis	BP	21	0.00824
GO:1990090	cellular response to nerve growth factor stimulus	BP	67	0.00903
GO:0035722	interleukin-12-mediated signaling pathway	BP	34	0.00911
GO:0000281	mitotic cytokinesis	BP	151	0.00977
GO:0030813	positive regulation of nucleotide catabolic process	BP	16	0.01001
GO:0060338	regulation of type I interferon-mediated signaling pathway	BP	16	0.01001
GO:0071107	response to parathyroid hormone	BP	16	0.01001
GO:0015988	energy coupled proton transmembrane transport, against electrochemical gradient	BP	38	0.01009
GO:0000722	telomere maintenance via recombination	BP	11	0.01064
GO:0006892	post-Golgi vesicle-mediated transport	BP	103	0.01066
GO:0046688	response to copper ion	BP	44	0.01083
GO:0022900	electron transport chain	BP	154	0.01135
GO:0017156	calcium-ion regulated exocytosis	BP	131	0.01136
GO:0042866	pyruvate biosynthetic process	BP	27	0.0116
GO:0032091	negative regulation of protein binding	BP	87	0.0119
GO:0006099	tricarboxylic acid cycle	BP	52	0.01207
GO:0010501	RNA secondary structure unwinding	BP	52	0.01207
GO:0007308	oocyte construction	BP	170	0.01218
GO:0007283	spermatogenesis	BP	547	0.01243
GO:0000302	response to reactive oxygen species	BP	214	0.01292
GO:0006020	inositol metabolic process	BP	8	0.0138
GO:0006563	L-serine metabolic process	BP	8	0.0138
GO:0007079	mitotic chromosome movement towards spindle pole	BP	8	0.0138
GO:0032071	regulation of endodeoxyribonuclease activity	BP	8	0.0138
GO:0035795	negative regulation of mitochondrial membrane permeability	BP	8	0.0138
GO:0039536	negative regulation of RIG-I signaling pathway	BP	8	0.0138
GO:0042541	hemoglobin biosynthetic process	BP	8	0.0138
GO:0046501	protoporphyrinogen IX metabolic process	BP	8	0.0138
GO:0045056	transcytosis	BP	20	0.01397
GO:0032731	positive regulation of interleukin-1 beta production	BP	13	0.01442
GO:0035635	entry of bacterium into host cell	BP	13	0.01442
GO:0000056	ribosomal small subunit export from nucleus	BP	9	0.01489
GO:0003097	renal water transport	BP	5	0.01491
GO:0010934	macrophage cytokine production	BP	5	0.01491
GO:0035999	tetrahydrofolate interconversion	BP	5	0.01491
GO:0051031	tRNA transport	BP	5	0.01491
GO:0051418	microtubule nucleation by microtubule organizing center	BP	5	0.01491
GO:0070234	positive regulation of T cell apoptotic process	BP	5	0.01491
GO:1990511	piRNA biosynthetic process	BP	5	0.01491
GO:0042398	cellular modified amino acid biosynthetic process	BP	42	0.01503
GO:0043547	positive regulation of GTPase activity	BP	280	0.01523
GO:0038128	ERBB2 signaling pathway	BP	22	0.01565
GO:0007293	germarium-derived egg chamber formation	BP	123	0.01586
GO:0031338	regulation of vesicle fusion	BP	48	0.01625
GO:2001244	positive regulation of intrinsic apoptotic signaling pathway	BP	47	0.01685
GO:0019853	L-ascorbic acid biosynthetic process	BP	15	0.0178
GO:0048268	clathrin coat assembly	BP	18	0.01781
GO:0007059	chromosome segregation	BP	369	0.01822
GO:0044703	multi-organism reproductive process	BP	1725	0.01826
GO:0032760	positive regulation of tumor necrosis factor production	BP	26	0.01841
GO:0072697	protein localization to cell cortex	BP	26	0.01841
GO:0051693	actin filament capping	BP	12	0.0205
GO:0000012	single strand break repair	BP	13	0.02052
GO:1904903	ESCRT III complex disassembly	BP	10	0.02054
GO:0030713	ovarian follicle cell stalk formation	BP	17	0.02075
GO:0048261	negative regulation of receptor-mediated endocytosis	BP	17	0.02075
GO:0080009	mRNA methylation	BP	17	0.02075
GO:2000377	regulation of reactive oxygen species metabolic process	BP	126	0.02205
GO:0010823	negative regulation of mitochondrion organization	BP	41	0.02239
GO:0035069	larval midgut histolysis	BP	36	0.02251
GO:0010529	negative regulation of transposition	BP	19	0.02328
GO:1900026	positive regulation of substrate adhesion-dependent cell spreading	BP	19	0.02328
GO:0006977	DNA damage response, signal transduction by p53 class mediator resulting in cell cycle arrest	BP	42	0.02362
GO:0042052	rhabdomere development	BP	48	0.02406
GO:0006749	glutathione metabolic process	BP	54	0.02407
GO:0014823	response to activity	BP	93	0.02462
GO:0034063	stress granule assembly	BP	21	0.02543
GO:0071901	negative regulation of protein serine/threonine kinase activity	BP	112	0.02571
GO:0002720	positive regulation of cytokine production involved in immune response	BP	15	0.02621
GO:0051131	chaperone-mediated protein complex assembly	BP	13	0.02626
GO:0044320	cellular response to leptin stimulus	BP	12	0.02629
GO:0046855	inositol phosphate dephosphorylation	BP	12	0.02629
GO:0048142	germarium-derived cystoblast division	BP	12	0.02629
GO:0061086	negative regulation of histone H3-K27 methylation	BP	12	0.02629
GO:0070278	extracellular matrix constituent secretion	BP	12	0.02629
GO:2001039	negative regulation of cellular response to drug	BP	12	0.02629
GO:0030397	membrane disassembly	BP	23	0.02724
GO:0032615	interleukin-12 production	BP	23	0.02724
GO:0090657	telomeric loop disassembly	BP	8	0.02834
GO:0000393	spliceosomal conformational changes to generate catalytic conformation	BP	7	0.02837
GO:0001111	promoter clearance from RNA polymerase II promoter	BP	7	0.02837
GO:0002902	regulation of B cell apoptotic process	BP	7	0.02837
GO:0006106	fumarate metabolic process	BP	7	0.02837
GO:0009221	pyrimidine deoxyribonucleotide biosynthetic process	BP	7	0.02837
GO:0033211	adiponectin-activated signaling pathway	BP	7	0.02837
GO:0043249	erythrocyte maturation	BP	7	0.02837
GO:0045725	positive regulation of glycogen biosynthetic process	BP	7	0.02837
GO:0071636	positive regulation of transforming growth factor beta production	BP	7	0.02837
GO:0007346	regulation of mitotic cell cycle	BP	632	0.02868
GO:0006851	mitochondrial calcium ion transmembrane transport	BP	25	0.02874
GO:0070911	global genome nucleotide-excision repair	BP	25	0.02874
GO:1901890	positive regulation of cell junction assembly	BP	121	0.0289
GO:0035821	modulation of process of another organism	BP	79	0.02903
GO:0006734	NADH metabolic process	BP	41	0.02961
GO:0002711	positive regulation of T cell mediated immunity	BP	14	0.03104
GO:0016075	rRNA catabolic process	BP	14	0.03104
GO:0016336	establishment or maintenance of polarity of larval imaginal disc epithelium	BP	14	0.03104
GO:0035970	peptidyl-threonine dephosphorylation	BP	14	0.03104
GO:0099116	tRNA 5'-end processing	BP	14	0.03104
GO:0043149	stress fiber assembly	BP	63	0.03132
GO:0050975	sensory perception of touch	BP	35	0.03243
GO:0033119	negative regulation of RNA splicing	BP	33	0.03244
GO:0055072	iron ion homeostasis	BP	60	0.0325
GO:0008637	apoptotic mitochondrial changes	BP	96	0.03313
GO:0007131	reciprocal meiotic recombination	BP	52	0.03317
GO:0072553	terminal button organization	BP	51	0.03324
GO:0048208	COPII vesicle coating	BP	47	0.03358
GO:0048148	behavioral response to cocaine	BP	41	0.03365
GO:0017111	nucleoside-triphosphatase activity	MF	675	0.00014
GO:0003697	single-stranded DNA binding	MF	100	0.00038
GO:0009055	electron transfer activity	MF	102	0.00062
GO:0070628	proteasome binding	MF	18	0.00063
GO:0004842	ubiquitin-protein transferase activity	MF	235	0.00097
GO:0050431	transforming growth factor beta binding	MF	8	0.00127
GO:0019904	protein domain specific binding	MF	667	0.00155
GO:0003906	DNA-(apurinic or apyrimidinic site) endonuclease activity	MF	11	0.0016
GO:0004386	helicase activity	MF	124	0.00173
GO:0035639	purine ribonucleoside triphosphate binding	MF	472	0.00196
GO:0051879	Hsp90 protein binding	MF	55	0.002
GO:0090079	translation regulator activity, nucleic acid binding	MF	94	0.0022
GO:0043022	ribosome binding	MF	50	0.00269
GO:0032050	clathrin heavy chain binding	MF	13	0.00295
GO:0044183	protein folding chaperone	MF	23	0.00304
GO:0017076	purine nucleotide binding	MF	549	0.00406
GO:0004519	endonuclease activity	MF	73	0.0043
GO:0043422	protein kinase B binding	MF	15	0.00446
GO:0031690	adrenergic receptor binding	MF	22	0.00526
GO:0051082	unfolded protein binding	MF	91	0.00577
GO:0003910	DNA ligase (ATP) activity	MF	6	0.00674
GO:0005542	folic acid binding	MF	6	0.00674
GO:0043813	phosphatidylinositol-3,5-bisphosphate 5-phosphatase activity	MF	6	0.00674
GO:0032357	oxidized purine DNA binding	MF	9	0.00702
GO:1990763	arrestin family protein binding	MF	9	0.00702
GO:0019905	syntaxin binding	MF	70	0.00763
GO:0044877	protein-containing complex binding	MF	914	0.00897
GO:0047485	protein N-terminus binding	MF	113	0.00931
GO:0008094	ATP-dependent activity, acting on DNA	MF	78	0.01057
GO:0005161	platelet-derived growth factor receptor binding	MF	11	0.01131
GO:0016857	racemase and epimerase activity, acting on carbohydrates and derivatives	MF	11	0.01131
GO:0060589	nucleoside-triphosphatase regulator activity	MF	404	0.01248
GO:0032549	ribonucleoside binding	MF	156	0.01318
GO:0042393	histone binding	MF	154	0.01342
GO:0046332	SMAD binding	MF	64	0.01441
GO:0003735	structural constituent of ribosome	MF	186	0.0146
GO:0005159	insulin-like growth factor receptor binding	MF	13	0.01537
GO:0000827	inositol-1,3,4,5,6-pentakisphosphate kinase activity	MF	5	0.01551
GO:0000828	inositol hexakisphosphate kinase activity	MF	5	0.01551
GO:0000829	inositol heptakisphosphate kinase activity	MF	5	0.01551
GO:0008534	oxidized purine nucleobase lesion DNA N-glycosylase activity	MF	5	0.01551
GO:0052659	inositol-1,3,4,5-tetrakisphosphate 5-phosphatase activity	MF	5	0.01551
GO:0030371	translation repressor activity	MF	37	0.01687
GO:0045309	protein phosphorylated amino acid binding	MF	43	0.01831
GO:0009678	pyrophosphate hydrolysis-driven proton transmembrane transporter activity	MF	24	0.01862
GO:0048029	monosaccharide binding	MF	47	0.01894
GO:0005544	calcium-dependent phospholipid binding	MF	15	0.01902
GO:0008022	protein C-terminus binding	MF	222	0.02022
GO:1901567	fatty acid derivative binding	MF	28	0.02133
GO:0008106	alcohol dehydrogenase (NADP+) activity	MF	10	0.02167
GO:0036435	K48-linked polyubiquitin modification-dependent protein binding	MF	10	0.02167
GO:0060090	molecular adaptor activity	MF	193	0.02321
GO:0031369	translation initiation factor binding	MF	40	0.02587
GO:0019783	ubiquitin-like protein peptidase activity	MF	70	0.02609
GO:0008047	enzyme activator activity	MF	349	0.02663
GO:0019870	potassium channel inhibitor activity	MF	12	0.02781
GO:0016679	oxidoreductase activity, acting on diphenols and related substances as donors	MF	9	0.02955
GO:0016635	oxidoreductase activity, acting on the CH-CH group of donors, quinone or related compound as acceptor	MF	7	0.0296
GO:0008270	zinc ion binding	MF	330	0.03501
GO:0003985	acetyl-CoA C-acetyltransferase activity	MF	4	0.03569
GO:0004441	inositol-1,4-bisphosphate 1-phosphatase activity	MF	4	0.03569
GO:0004830	tryptophan-tRNA ligase activity	MF	4	0.03569
GO:0008193	tRNA guanylyltransferase activity	MF	4	0.03569
GO:0015038	glutathione disulfide oxidoreductase activity	MF	4	0.03569
GO:0016422	mRNA (2'-O-methyladenosine-N6-)-methyltransferase activity	MF	4	0.03569
GO:0016508	long-chain-enoyl-CoA hydratase activity	MF	4	0.03569
GO:0016672	oxidoreductase activity, acting on a sulfur group of donors, quinone or similar compound as acceptor	MF	4	0.03569
GO:0031702	type 1 angiotensin receptor binding	MF	4	0.03569
GO:0033857	diphosphoinositol-pentakisphosphate kinase activity	MF	4	0.03569
GO:0042379	chemokine receptor binding	MF	4	0.03569
GO:0061770	translation elongation factor binding	MF	4	0.03569
GO:0030544	Hsp70 protein binding	MF	43	0.03726
GO:0003950	NAD+ ADP-ribosyltransferase activity	MF	9	0.04074
GO:0004300	enoyl-CoA hydratase activity	MF	9	0.04074
GO:0045504	dynein heavy chain binding	MF	9	0.04074
GO:1990381	ubiquitin-specific protease binding	MF	20	0.04337
GO:0004438	phosphatidylinositol-3-phosphatase activity	MF	11	0.04928
GO:0004550	nucleoside diphosphate kinase activity	MF	11	0.04928
GO:0008379	thioredoxin peroxidase activity	MF	11	0.04928
GO:0051787	misfolded protein binding	MF	11	0.04928
GO:0035770	ribonucleoprotein granule	CC	200	0.00015
GO:0030015	CCR4-NOT core complex	CC	10	0.00025
GO:0036126	sperm flagellum	CC	71	0.00025
GO:0000922	spindle pole	CC	102	0.00034
GO:0042788	polysomal ribosome	CC	29	0.00042
GO:0030496	midbody	CC	156	0.00046
GO:0022625	cytosolic large ribosomal subunit	CC	68	0.00085
GO:0043209	myelin sheath	CC	176	0.00103
GO:0035363	histone locus body	CC	8	0.00131
GO:0000221	vacuolar proton-transporting V-type ATPase, V1 domain	CC	14	0.00154
GO:0010008	endosome membrane	CC	222	0.00159
GO:0042585	germinal vesicle	CC	19	0.00187
GO:0005813	centrosome	CC	410	0.00251
GO:0005643	nuclear pore	CC	63	0.00258
GO:0033181	plasma membrane proton-transporting V-type ATPase complex	CC	23	0.00318
GO:0005622	intracellular anatomical structure	CC	7996	0.00401
GO:0030867	rough endoplasmic reticulum membrane	CC	29	0.00451
GO:0005769	early endosome	CC	258	0.0057
GO:0002199	zona pellucida receptor complex	CC	6	0.00688
GO:0044815	DNA packaging complex	CC	59	0.00726
GO:0036452	ESCRT complex	CC	28	0.00833
GO:0000138	Golgi trans cisterna	CC	21	0.00934
GO:0000795	synaptonemal complex	CC	21	0.00934
GO:0035861	site of double-strand break	CC	21	0.00934
GO:0005874	microtubule	CC	183	0.0098
GO:0071013	catalytic step 2 spliceosome	CC	109	0.0104
GO:0072546	EMC complex	CC	11	0.01162
GO:0072687	meiotic spindle	CC	25	0.01208
GO:0000793	condensed chromosome	CC	206	0.01303
GO:0016272	prefoldin complex	CC	5	0.01578
GO:0032133	chromosome passenger complex	CC	5	0.01578
GO:0098845	postsynaptic endosome	CC	5	0.01578
GO:0031143	pseudopodium	CC	13	0.0158
GO:1990904	ribonucleoprotein complex	CC	805	0.01975
GO:0032153	cell division site	CC	83	0.01983
GO:0031588	nucleotide-activated protein kinase complex	CC	19	0.02581
GO:0000151	ubiquitin ligase complex	CC	230	0.02695
GO:0030688	preribosome, small subunit precursor	CC	12	0.0285
GO:0005642	annulate lamellae	CC	7	0.03016
GO:0033116	endoplasmic reticulum-Golgi intermediate compartment membrane	CC	23	0.03042
GO:0060187	cell pole	CC	23	0.03042
GO:0030141	secretory granule	CC	476	0.03116
GO:0005952	cAMP-dependent protein kinase complex	CC	14	0.03379
GO:0034098	VCP-NPL4-UFD1 AAA ATPase complex	CC	14	0.03379
GO:0005942	phosphatidylinositol 3-kinase complex	CC	11	0.03608
GO:0020018	ciliary pocket membrane	CC	4	0.03619
GO:0030289	protein phosphatase 4 complex	CC	4	0.03619
GO:0031021	interphase microtubule organizing center	CC	4	0.03619
GO:0034271	phosphatidylinositol 3-kinase complex, class III, type I	CC	4	0.03619
GO:0097422	tubular endosome	CC	4	0.03619
GO:0098993	anchored component of synaptic vesicle membrane	CC	4	0.03619
GO:0005776	autophagosome	CC	69	0.03623
GO:0005743	mitochondrial inner membrane	CC	393	0.03818
GO:0000791	euchromatin	CC	51	0.03891
GO:0000792	heterochromatin	CC	81	0.04306
GO:0055037	recycling endosome	CC	139	0.04507
GO:0071010	prespliceosome	CC	24	0.0489
