## Supplementary material for "The critical role of *Dmnt1* during spermatogenesis is not predictable, but knockdown does cause pervasive differential transcription": GO terms Bewick et al 2019 Overlap

GO_Term_ID	GO_Term_Name	GO_Term_category	Num_Genes_with_GO_Term_ID_Annotation	P_value
GO:0070536	protein K63-linked deubiquitination	BP	24	0.0002
GO:0030318	melanocyte differentiation	BP	22	0.00025
GO:0046957	negative phototaxis	BP	5	0.00032
GO:0007278	pole cell fate determination	BP	6	0.00047
GO:1990592	protein K69-linked ufmylation	BP	6	0.00047
GO:0035277	spiracle morphogenesis, open tracheal system	BP	28	0.00052
GO:0071108	protein K48-linked deubiquitination	BP	28	0.00052
GO:0071218	cellular response to misfolded protein	BP	32	0.00077
GO:0006616	SRP-dependent cotranslational protein targeting to membrane, translocation	BP	8	0.00087
GO:0032436	positive regulation of proteasomal ubiquitin-dependent protein catabolic process	BP	94	0.00196
GO:1900102	negative regulation of endoplasmic reticulum unfolded protein response	BP	12	0.00203
GO:0097501	stress response to metal ion	BP	24	0.00308
GO:0043567	regulation of insulin-like growth factor receptor signaling pathway	BP	15	0.00319
GO:0007443	Malpighian tubule morphogenesis	BP	54	0.00353
GO:0006012	galactose metabolic process	BP	17	0.0041
GO:0046329	negative regulation of JNK cascade	BP	57	0.00411
GO:0006061	sorbitol biosynthetic process	BP	1	0.0057
GO:0006703	estrogen biosynthetic process	BP	1	0.0057
GO:0016488	farnesol catabolic process	BP	1	0.0057
GO:0036111	very long-chain fatty-acyl-CoA metabolic process	BP	1	0.0057
GO:0036112	medium-chain fatty-acyl-CoA metabolic process	BP	1	0.0057
GO:0044597	daunorubicin metabolic process	BP	1	0.0057
GO:0044598	doxorubicin metabolic process	BP	1	0.0057
GO:1903354	regulation of distal tip cell migration	BP	21	0.00624
GO:0035023	regulation of Rho protein signal transduction	BP	68	0.00674
GO:0007280	pole cell migration	BP	24	0.00811
GO:0003331	positive regulation of extracellular matrix constituent secretion	BP	2	0.01136
GO:0043366	beta selection	BP	2	0.01136
GO:0061394	regulation of transcription from RNA polymerase II promoter in response to arsenic-containing substance	BP	2	0.01136
GO:0071393	cellular response to progesterone stimulus	BP	2	0.01136
GO:0072389	flavin adenine dinucleotide catabolic process	BP	2	0.01136
GO:0097238	cellular response to methylglyoxal	BP	2	0.01136
GO:1902766	skeletal muscle satellite cell migration	BP	2	0.01136
GO:1903007	positive regulation of Lys63-specific deubiquitinase activity	BP	2	0.01136
GO:1903673	mitotic cleavage furrow formation	BP	2	0.01136
GO:1903984	positive regulation of TRAIL-activated apoptotic signaling pathway	BP	2	0.01136
GO:1904695	positive regulation of vascular associated smooth muscle contraction	BP	2	0.01136
GO:1905460	negative regulation of vascular associated smooth muscle cell apoptotic process	BP	2	0.01136
GO:1905931	negative regulation of vascular associated smooth muscle cell differentiation involved in phenotypic switching	BP	2	0.01136
GO:0002082	regulation of oxidative phosphorylation	BP	30	0.01251
GO:0040015	negative regulation of multicellular organism growth	BP	30	0.01251
GO:0033143	regulation of intracellular steroid hormone receptor signaling pathway	BP	87	0.01322
GO:0061063	positive regulation of nematode larval development	BP	87	0.01322
GO:0007362	terminal region determination	BP	32	0.01416
GO:0035149	lumen formation, open tracheal system	BP	32	0.01416
GO:0000038	very long-chain fatty acid metabolic process	BP	34	0.0159
GO:0038083	peptidyl-tyrosine autophosphorylation	BP	35	0.0168
GO:0009298	GDP-mannose biosynthetic process	BP	3	0.01699
GO:0032464	positive regulation of protein homooligomerization	BP	3	0.01699
GO:0046370	fructose biosynthetic process	BP	3	0.01699
GO:0048081	positive regulation of cuticle pigmentation	BP	3	0.01699
GO:0061857	endoplasmic reticulum stress-induced pre-emptive quality control	BP	3	0.01699
GO:0072061	inner medullary collecting duct development	BP	3	0.01699
GO:0097498	endothelial tube lumen extension	BP	3	0.01699
GO:0050821	protein stabilization	BP	179	0.01867
GO:0040028	regulation of vulval development	BP	102	0.02018
GO:0043312	neutrophil degranulation	BP	284	0.02228
GO:0006552	leucine catabolic process	BP	4	0.02259
GO:0007374	posterior midgut invagination	BP	4	0.02259
GO:0007505	adult fat body development	BP	4	0.02259
GO:0042840	D-glucuronate catabolic process	BP	4	0.02259
GO:0046598	positive regulation of viral entry into host cell	BP	4	0.02259
GO:0070842	aggresome assembly	BP	4	0.02259
GO:0090528	smooth septate junction assembly	BP	4	0.02259
GO:1904070	ascaroside biosynthetic process	BP	4	0.02259
GO:0035914	skeletal muscle cell differentiation	BP	41	0.02266
GO:0031098	stress-activated protein kinase signaling cascade	BP	257	0.02633
GO:0006641	triglyceride metabolic process	BP	136	0.02641
GO:0008293	torso signaling pathway	BP	46	0.02809
GO:0001998	angiotensin-mediated vasoconstriction involved in regulation of systemic arterial blood pressure	BP	5	0.02816
GO:0002363	alpha-beta T cell lineage commitment	BP	5	0.02816
GO:0003144	embryonic heart tube formation	BP	5	0.02816
GO:0003400	regulation of COPII vesicle coating	BP	5	0.02816
GO:0019918	peptidyl-arginine methylation, to symmetrical-dimethyl arginine	BP	5	0.02816
GO:0090116	C-5 methylation of cytosine	BP	5	0.02816
GO:0007480	imaginal disc-derived leg morphogenesis	BP	121	0.0314
GO:0003100	regulation of systemic arterial blood pressure by endothelin	BP	6	0.0337
GO:0006013	mannose metabolic process	BP	6	0.0337
GO:0006768	biotin metabolic process	BP	6	0.0337
GO:0007561	imaginal disc eversion	BP	6	0.0337
GO:0010424	DNA methylation on cytosine within a CG sequence	BP	6	0.0337
GO:0031652	positive regulation of heat generation	BP	6	0.0337
GO:0048209	regulation of vesicle targeting, to, from or within Golgi	BP	6	0.0337
GO:0097039	protein linear polyubiquitination	BP	6	0.0337
GO:0071711	basement membrane organization	BP	51	0.03399
GO:0009062	fatty acid catabolic process	BP	128	0.03621
GO:0001579	medium-chain fatty acid transport	BP	7	0.03921
GO:0007563	regulation of eclosion	BP	7	0.03921
GO:0016320	endoplasmic reticulum membrane fusion	BP	7	0.03921
GO:0019640	glucuronate catabolic process to xylulose 5-phosphate	BP	7	0.03921
GO:0021861	forebrain radial glial cell differentiation	BP	7	0.03921
GO:0033211	adiponectin-activated signaling pathway	BP	7	0.03921
GO:0043045	DNA methylation involved in embryo development	BP	7	0.03921
GO:0071284	cellular response to lead ion	BP	7	0.03921
GO:1904059	regulation of locomotor rhythm	BP	7	0.03921
GO:2000158	positive regulation of ubiquitin-specific protease activity	BP	7	0.03921
GO:0046464	acylglycerol catabolic process	BP	58	0.04297
GO:0006659	phosphatidylserine biosynthetic process	BP	8	0.04469
GO:0018094	protein polyglycylation	BP	8	0.04469
GO:0018095	protein polyglutamylation	BP	8	0.04469
GO:0019236	response to pheromone	BP	8	0.04469
GO:0038027	apolipoprotein A-I-mediated signaling pathway	BP	8	0.04469
GO:0048264	determination of ventral identity	BP	8	0.04469
GO:0061088	regulation of sequestering of zinc ion	BP	8	0.04469
GO:1903475	mitotic actomyosin contractile ring assembly	BP	8	0.04469
GO:1990440	positive regulation of transcription from RNA polymerase II promoter in response to endoplasmic reticulum stress	BP	8	0.04469
GO:0070628	proteasome binding	MF	18	0.00012
GO:0004032	alditol:NADP+ 1-oxidoreductase activity	MF	5	0.00029
GO:0004303	estradiol 17-beta-dehydrogenase activity	MF	13	0.00221
GO:0004843	cysteine-type deubiquitinase activity	MF	58	0.00387
GO:0004175	endopeptidase activity	MF	203	0.00487
GO:0004615	phosphomannomutase activity	MF	1	0.00549
GO:0004687	myosin light chain kinase activity	MF	1	0.00549
GO:0043795	glyceraldehyde oxidoreductase activity	MF	1	0.00549
GO:0045550	geranylgeranyl reductase activity	MF	1	0.00549
GO:0047718	indanol dehydrogenase activity	MF	1	0.00549
GO:0050479	glyceryl-ether monooxygenase activity	MF	1	0.00549
GO:0004771	sterol esterase activity	MF	29	0.0109
GO:0001758	retinal dehydrogenase activity	MF	2	0.01095
GO:0004485	methylcrotonoyl-CoA carboxylase activity	MF	2	0.01095
GO:0051718	DNA (cytosine-5-)-methyltransferase activity, acting on CpG substrates	MF	2	0.01095
GO:0031625	ubiquitin protein ligase binding	MF	263	0.01408
GO:0031624	ubiquitin conjugating enzyme binding	MF	34	0.0148
GO:0004714	transmembrane receptor protein tyrosine kinase activity	MF	35	0.01564
GO:0030283	testosterone dehydrogenase [NAD(P)] activity	MF	3	0.01639
GO:0004806	triglyceride lipase activity	MF	37	0.01739
GO:0016508	long-chain-enoyl-CoA hydratase activity	MF	4	0.02179
GO:0018812	3-hydroxyacyl-CoA dehydratase activity	MF	4	0.02179
GO:0047939	L-glucuronate reductase activity	MF	4	0.02179
GO:0070740	tubulin-glutamic acid ligase activity	MF	4	0.02179
GO:0051087	chaperone binding	MF	116	0.02551
GO:0035243	protein-arginine omega-N symmetric methyltransferase activity	MF	5	0.02716
GO:0071535	RING-like zinc finger domain binding	MF	5	0.02716
GO:0015245	fatty acid transmembrane transporter activity	MF	6	0.03251
GO:0051022	Rho GDP-dissociation inhibitor binding	MF	6	0.03251
GO:0008569	minus-end-directed microtubule motor activity	MF	55	0.03644
GO:0035800	deubiquitinase activator activity	MF	7	0.03782
GO:0097027	ubiquitin-protein transferase activator activity	MF	7	0.03782
GO:0045503	dynein light chain binding	MF	59	0.04141
GO:0016615	malate dehydrogenase activity	MF	8	0.04311
GO:0031957	very long-chain fatty acid-CoA ligase activity	MF	8	0.04311
GO:0042288	MHC class I protein binding	MF	8	0.04311
GO:0070735	protein-glycine ligase activity	MF	8	0.04311
GO:0051959	dynein light intermediate chain binding	MF	62	0.0453
GO:0019008	molybdopterin synthase complex	CC	4	0.00017
GO:0042629	mast cell granule	CC	1	0.00536
GO:1990622	CHOP-ATF3 complex	CC	1	0.00536
GO:0045179	apical cortex	CC	73	0.00691
GO:0036157	outer dynein arm	CC	24	0.0072
GO:0101002	ficolin-1-rich granule	CC	151	0.0085
GO:0002169	3-methylcrotonyl-CoA carboxylase complex, mitochondrial	CC	2	0.01069
GO:0005614	interstitial matrix	CC	2	0.01069
GO:0031089	platelet dense granule lumen	CC	2	0.01069
GO:1990730	VCP-NSFL1C complex	CC	2	0.01069
GO:0120134	proximal portion of axoneme	CC	3	0.01599
GO:0031225	anchored component of membrane	CC	42	0.02113
GO:0033010	paranodal junction	CC	4	0.02126
GO:0097454	Schwann cell microvillus	CC	4	0.02126
GO:0120135	distal portion of axoneme	CC	4	0.02126
GO:0070451	cell hair	CC	5	0.02651
GO:1990111	spermatoproteasome complex	CC	5	0.02651
GO:0005848	mRNA cleavage stimulating factor complex	CC	6	0.03173
GO:0031514	motile cilium	CC	134	0.03474
GO:0097433	dense body	CC	7	0.03692
GO:0000323	lytic vacuole	CC	401	0.03961
GO:0045169	fusome	CC	60	0.04087
GO:0019774	proteasome core complex, beta-subunit complex	CC	9	0.04722
GO:0043220	Schmidt-Lanterman incisure	CC	9	0.04722
